# Molecular Requirements for *C. elegans* Transgenerational Epigenetic Inheritance of Pathogen Avoidance

**DOI:** 10.1101/2025.01.21.634111

**Authors:** Rachel Kaletsky, Rebecca Moore, Titas Sengupta, Renee Seto, Borja Ceballos-Llera, Coleen T. Murphy

## Abstract

*C. elegans’* major food source is bacteria, and worms are naturally attracted to many bacterial species, including pathogenic *Pseudomonas*; in fact, worms prefer PA14 as well as wild bacteria over the lab *E. coli* strain (OP50) standardly used in the laboratory setting. Many labs have shown that despite this natural attraction to PA14, prior exposure to PA14 causes the worms to instead avoid PA14. This behavioral switch can happen on a relatively fast time scale, even within the duration of the choice assay. Here we show that accurate assessment of the animals’ true first choice requires the use of a paralytic (azide) to trap the worms at their initial choice, and to prevent the switch from attraction to avoidance of PA14 within the assay period.

We previously discovered that exposure of *C. elegans* to 25°C plate-grown PA14 at 20°C for 24hrs not only leads to these animals switching from attraction to avoidance of PA14, but also to their progeny avoiding PA14 in the naïve state, and this avoidance persists through the F4 generation. Other types of PA14 training can also cause P0 and/or F1 avoidance, but do not induce transgenerational (F2 and beyond) inheritance. We also previously showed that the transgenerational (P0-F4) learned avoidance is mediated by P11, a small RNA produced by PA14. P11 is both necessary and sufficient for transgenerational epigenetic inheritance of avoidance behavior. P11 is highly expressed in our standard growth conditions (25°C on surfaces), but not in other conditions, suggesting that reported failure to observe F2-F4 avoidance is most likely due to the absence of P11 expression in PA14 in the experimenters’ growth conditions. Through mutant analyses, we have tested many genes – including germline regulators, small RNA uptake, RNA interference/processing, chromatin modifiers, and neuronal genes -for their involvement in transgenerational inheritance of learned pathogen avoidance, allowing us to better understand the molecular requirements for this process. We previously found that wild *C. elegans* strains also show TEI of learned pathogen avoidance, and that at least two other wild bacteria, *P. vranovensis* and *P. fluorescens 15*, induce this transgenerational avoidance. The avoidance induced by each *Pseudomonas* species functions through a specific, distinct small RNA (Pv1 in *P. vranovensis* and Pfs1 in *P. fluorescens 15*, respectively) that either directly or indirectly reduce the levels of the gene *maco-1*, which in turn regulates *daf-7* expression in the ASI neuron and subsequent avoidance behavior. The conservation of multiple components of this small RNA TEI mechanism across *C. elegans* strains and in multiple *Pseudomonas* species suggests that this transgenerational learned avoidance behavior is likely to be functional and physiologically important in wild conditions.
