## Supplementary material for "Molecular Requirements for *C. elegans* Transgenerational Epigenetic Inheritance of Pathogen Avoidance": Table S2

### Sheet: meg-1;meg-3
Replicate 1
N2 control
OP50 plate				PA14 plate				OP50 sRNA				PA14 sRNA
OP50	PA14	Choice Index		OP50	PA14	Choice Index		OP50	PA14	Choice Index		OP50	PA14	Choice Index
32	37	-0.0724638		92	4	0.916667		33	41	-0.108108		94	54	0.27027
25	34	-0.152542		59	29	0.340909		37	31	0.0882353		65	27	0.413043
66	76	-0.0704225		124	53	0.40113		55	67	-0.0983607		70	55	0.12
23	11	0.352941		144	27	0.684211		42	52	-0.106383		17	12	0.172414
23	32	-0.163636		116	28	0.611111		46	74	-0.233333		63	64	-0.00787402
27	51	-0.307692		203	23	0.79646		81	90	-0.0526316		73	70	0.020979
70	68	0.0144928		115	16	0.755725		26	14	0.3		83	44	0.307087
53	54	-0.00934579		111	10	0.834711		50	76	-0.206349		62	24	0.44186
22	41	-0.301587		56	26	0.365854		25	29	-0.0740741		101	47	0.364865
19	39	-0.344828		128	28	0.641026		51	54	-0.0285714		35	28	0.111111
meg-1; meg-3
OP50 plate				PA14 plate				OP50 sRNA				PA14 sRNA
OP50	PA14	Choice Index		OP50	PA14	Choice Index		OP50	PA14	Choice Index		OP50	PA14	Choice Index
115	98	0.0798122		361	48	0.765281		39	66	-0.257143		65	85	-0.133333
65	38	0.262136		246	15	0.885057		73	110	-0.202186		131	86	0.207373
116	120	-0.0169492		366	46	0.776699		52	58	-0.0545455		57	103	-0.2875
91	49	0.3		340	32	0.827957		57	36	0.225806		127	83	0.209524
36	91	-0.433071		398	82	0.658333		43	50	-0.0752688		77	117	-0.206186
87	79	0.0481928		335	52	0.731266		89	83	0.0348837		74	73	0.00680272
108	105	0.0140845		205	20	0.822222		30	34	-0.0625		152	147	0.0167224
219	234	-0.0331126		303	23	0.858896		42	34	0.105263		122	36	0.544304
86	126	-0.188679						60	28	0.363636		46	40	0.0697674
97	82	0.0837989						31	44	-0.173333		103	81	0.119565
Replicate 2
N2 control
OP50 plate				PA14 plate				OP50 sRNA				PA14 sRNA
OP50	PA14	Choice Index		OP50	PA14	Choice Index		OP50	PA14	Choice Index		OP50	PA14	Choice Index
23	20	0.0697674		29	11	0.45		17	32	-0.306122		13	9	0.181818
23	34	-0.192983		38	13	0.490196		13	17	-0.133333		9	4	0.384615
33	24	0.157895		91	36	0.433071		4	7	-0.272727		22	17	0.128205
33	29	0.0645161		36	21	0.263158		23	34	-0.192983		16	2	0.777778
7	16	-0.391304		49	29	0.25641		17	26	-0.209302		65	19	0.547619
41	49	-0.0888889		65	24	0.460674		18	26	-0.181818		46	28	0.243243
15	19	-0.117647		43	29	0.194444		12	7	0.263158		29	30	-0.0169492
48	69	-0.179487		47	23	0.342857						25	12	0.351351
22	18	0.1		52	82	-0.223881						16	5	0.52381
24	22	0.0434783		42	27	0.217391						16	20	-0.111111
meg-1;meg-3
OP50 plate				PA14 plate				OP50 sRNA				PA14 sRNA
OP50	PA14	Choice Index		OP50	PA14	Choice Index		OP50	PA14	Choice Index		OP50	PA14	Choice Index
34	49	-0.180723		58	26	0.380952		54	59	-0.0442478		18	20	-0.0526316
34	27	0.114754		63	22	0.482353		39	39	0		20	39	-0.322034
16	22	-0.157895		76	36	0.357143		64	26	0.422222		57	48	0.0857143
53	27	0.325		38	24	0.225806		20	20	0		42	53	-0.115789
38	40	-0.025641		55	30	0.294118		29	35	-0.09375		35	25	0.166667
34	29	0.0793651		27	19	0.173913		50	52	-0.0196078		23	24	-0.0212766
49	57	-0.0754717		59	53	0.0535714		31	43	-0.162162		28	24	0.0769231
42	60	-0.176471		70	21	0.538462		33	27	0.1		41	47	-0.0681818

### Sheet: nrde-3(gg66)
N2 control-P0s
OP50 plate				PA14 plate				OP50 sRNA				PA14 sRNA
OP50	PA14	Choice Index		OP50	PA14	Choice Index		OP50	PA14	Choice Index		OP50	PA14	Choice Index
9	7	0.125		77	11	0.75		219	178	0.103275		176	42	0.614679
33	48	-0.185185		71	19	0.577778		60	38	0.22449		84	45	0.302326
48	62	-0.127273		163	7	0.917647		54	105	-0.320755		144	93	0.21519
32	24	0.142857		104	8	0.857143		73	61	0.0895522		80	39	0.344538
57	75	-0.136364		98	31	0.51938		80	94	-0.0804598		41	56	-0.154639
59	42	0.168317		137	32	0.621302		68	59	0.0708661		92	30	0.508197
29	37	-0.121212		107	30	0.562044		22	14	0.222222		117	78	0.2
				157	10	0.88024		33	56	-0.258427		87	58	0.2
nrde-3-P0s
								OP50 sRNA				PA14 sRNA
OP50	PA14	Choice Index		OP50	PA14	Choice Index		OP50	PA14	Choice Index		OP50	PA14	Choice Index
41	69	-0.254545		124	2	0.968254		132	78	0.257143		63	87	-0.16
59	48	0.102804		66	0	1		76	34	0.381818		44	98	-0.380282
65	89	-0.155844		83	34	0.418803		43	20	0.365079		79	58	0.153285
31	20	0.215686		99	31	0.523077		173	81	0.362205		69	42	0.243243
59	70	-0.0852713		133	26	0.672956		30	36	-0.0909091		80	73	0.0457516
12	10	0.0909091		140	50	0.473684		48	52	-0.04		54	94	-0.27027
35	42	-0.0909091		231	66	0.555556		43	60	-0.165049		102	87	0.0793651
41	25	0.242424		163	72	0.387234		24	18	0.142857		106	71	0.19774
Replicate 1
N2 control-F2s from P0 lawn training
OP50 plate-P0 trained				PA14 plate-P0 trained
OP50	PA14			OP50	PA14
32	56	-0.272727		45	26	0.267606
50	61	-0.0990991		74	42	0.275862
46	51	-0.0515464		65	31	0.354167
37	53	-0.177778		72	61	0.0827068
37	78	-0.356522		55	42	0.134021
72	75	-0.0204082		49	57	-0.0754717
39	33	0.0833333		24	26	-0.04
26	29	-0.0545455		38	45	-0.0843373
48	55	-0.0679612		36	43	-0.0886076
54	70	-0.129032		29	56	-0.317647
49	62	-0.117117		42	53	-0.115789
43	31	0.162162		50	44	0.0638298
30	28	0.0344828		35	28	0.111111
34	24	0.172414		39	23	0.258065
45	55	-0.1		17	15	0.0625
41	40	0.0123457		21	13	0.235294
40	63	-0.223301		28	37	-0.138462
33	50	-0.204819		57	30	0.310345
40	59	-0.191919		38	15	0.433962
42	75	-0.282051
19	26	-0.155556
nrde-3-F2s from P0 lawn training
OP50 plate-P0 trained				PA14 plate-P0 trained
OP50	PA14			OP50	PA14
21	15	0.166667		30	31	-0.0163934
13	18	-0.16129		30	22	0.153846
26	40	-0.212121		61	70	-0.0687023
41	51	-0.108696		81	109	-0.147368
30	37	-0.104478		40	57	-0.175258
31	26	0.0877193		41	66	-0.233645
17	26	-0.209302		76	101	-0.141243
51	81	-0.227273		30	23	0.132075
75	66	0.0638298		65	66	-0.00763359
31	44	-0.173333		87	71	0.101266
56	67	-0.0894309		69	93	-0.148148
53	49	0.0392157		48	69	-0.179487
75	81	-0.0384615		76	54	0.169231
56	44	0.12		67	55	0.0983607
55	54	0.00917431		23	20	0.0697674
101	88	0.0687831		20	20	0
Replicate 2
N2 control-F2s from P0 lawn training
OP50 plate-P0 trained				PA14 plate-P0 trained
OP50	PA14			OP50	PA14
14	19	-0.151515		40	38	0.025641
51	50	0.00990099		62	47	0.137615
42	40	0.0243902		31	19	0.24
34	24	0.172414		76	52	0.1875
39	33	0.0833333		71	41	0.267857
55	56	-0.009009		64	49	0.132743
47	55	-0.0784314		79	49	0.234375
30	34	-0.0625		13	8	0.238095
36	50	-0.162791		18	13	0.16129
13	9	0.181818		62	41	0.203883
28	26	0.037037		35	39	-0.0540541
15	27	-0.285714		49	41	0.0888889
				38	26	0.1875
nrde-3-F2s from P0 lawn training
OP50 plate-P0 trained				PA14 plate-P0 trained
OP50	PA14			OP50	PA14
45	72	-0.230769		62	60	0.0163934
51	48	0.030303		45	42	0.0344828
36	55	-0.208791		23	14	0.243243
16	36	-0.384615		21	20	0.0243902
58	35	0.247312		34	31	0.0461539
53	37	0.177778		78	56	0.164179
42	49	-0.0769231		67	41	0.240741
50	33	0.204819		44	89	-0.338346
22	19	0.0731707		52	79	-0.206107
31	23	0.148148		29	52	-0.283951
31	42	-0.150685		50	41	0.0989011

### Sheet: rde-3(ne298)
Replicate 1
N2-control trained				N2 P11 trained				rde-3 control trained				rde-3 P11 trained
OP50	PA14	Choice Index		OP50	PA14	Choice Index		OP50	PA14	Choice Index		OP50	PA14	Choice Index
18	19	-0.027027		24	8	0.5		53	46	0.0707071		41	35	0.0789474
18	37	-0.345455		44	26	0.257143		38	43	-0.0617284		67	26	0.44086
21	23	-0.0454545		23	6	0.586207		41	35	0.0789474		30	40	-0.142857
13	17	-0.133333		32	20	0.230769		26	18	0.181818		47	36	0.13253
16	13	0.103448		29	11	0.45		45	29	0.216216		49	34	0.180723
27	30	-0.0526316		36	16	0.384615		42	20	0.354839		23	32	-0.163636
36	49	-0.152941		36	18	0.333333		17	25	-0.190476		29	58	-0.333333
18	49	-0.462687		30	25	0.0909091		38	46	-0.0952381		25	29	-0.0740741
16	12	0.142857		29	20	0.183673		35	16	0.372549		34	35	-0.0144928
15	24	-0.230769		35	26	0.147541		44	34	0.128205		24	26	-0.04
41	49	-0.0888889		32	30	0.0322581		30	35	-0.0769231		19	13	0.1875
60	58	0.0169492		64	38	0.254902		16	11	0.185185		39	53	-0.152174
53	72	-0.152		65	43	0.203704		36	41	-0.0649351		41	43	-0.0238095
51	46	0.0515464		80	23	0.553398		29	21	0.16		42	29	0.183099
18	45	-0.428571		108	72	0.2		34	21	0.236364		43	25	0.264706
16	19	-0.0857143		88	40	0.375		32	30	0.0322581		39	39	0
50	42	0.0869565		99	87	0.0645161		34	42	-0.105263		43	46	-0.0337079
55	44	0.111111		99	49	0.337838		38	22	0.266667		54	41	0.136842
51	44	0.0736842		74	35	0.357798		26	24	0.04		55	38	0.182796
48	34	0.170732		111	54	0.345455		38	29	0.134328		50	27	0.298701
20	42	-0.354839		80	23	0.553398		17	37	-0.37037		61	34	0.284211
78	81	-0.0188679		58	33	0.274725		25	17	0.190476		77	88	-0.0666667
29	28	0.0175439		54	43	0.113402		22	49	-0.380282		39	69	-0.277778
63	47	0.145455		103	69	0.197674		16	44	-0.466667		53	47	0.06
22	44	-0.333333		55	38	0.182796		19	22	-0.0731707		21	37	-0.275862
19	52	-0.464789		67	50	0.145299		17	32	-0.306122		22	33	-0.2
10	16	-0.230769		38	37	0.0133333		34	25	0.152542		45	66	-0.189189
6	39	-0.733333		70	33	0.359223		15	34	-0.387755		36	56	-0.217391
17	41	-0.413793		44	32	0.157895
				59	24	0.421687
Replicate 2
N2-control trained				N2 P11 trained				rde-3 control trained				rde-3 P11 trained
OP50	PA14	Choice Index		OP50	PA14	Choice Index		OP50	PA14	Choice Index		OP50	PA14	Choice Index
33	23	0.178571		30	10	0.5		33	19	0.269231		28	26	0.037037
14	17	-0.0967742		40	19	0.355932		23	36	-0.220339		41	28	0.188406
31	22	0.169811		34	22	0.214286		24	16	0.2		28	24	0.0769231
33	27	0.1		46	42	0.0454545		56	23	0.417722		30	31	-0.0163934
22	16	0.157895		49	22	0.380282		46	16	0.483871		55	33	0.25
17	12	0.172414		31	14	0.377778		22	16	0.157895		19	14	0.151515
18	27	-0.2		58	32	0.288889		35	35	0		24	16	0.2
34	28	0.0967742		23	10	0.393939		29	26	0.0545455		26	19	0.155556
12	19	-0.225806		42	20	0.354839		18	13	0.16129		42	27	0.217391
19	23	-0.0952381		36	21	0.263158		38	22	0.266667		23	29	-0.115385
